# Transcriptomic analysis reveals that severity of infectious bursal disease in White Leghorn inbred chicken lines is associated with greater bursal inflammation *in vivo* and more rapid induction of pro-inflammatory responses in primary bursal cells stimulated *ex vivo*

**DOI:** 10.1101/2021.03.18.436042

**Authors:** Amin S. Asfor, Salik Nazki, Vishwanatha RAP Reddy, Elle Campbell, Katherine L. Dulwich, Efstathios S. Giotis, Michael A. Skinner, Andrew J. Broadbent

**Affiliations:** Birnaviruses Group, The Pirbright Institute, Ash Road, Pirbright, Woking, GU24 0NF, UK; Department of Pathology and Infectious Diseases, Faculty of Health and Medical sciences, School of Veterinary Medicine, University of Surrey, Guilford, GU2 7AL, UK; Section of Virology, Faculty of Medicine, Imperial College London, St. Mary’s Campus, Norfolk Place, London W2 1PG, UK; School of Life Sciences, University of Essex, Colchester, C04 3SQ, UK; Department of Animal and Avian Sciences, College of Agriculture and Natural Resources, University of Maryland, College Park, MD, 20742, USA

**Keywords:** IBDV, infectious bursal disease, bursa of Fabricius, inbred lines, chickens

## Abstract

In order to better understand differences in the outcome of infectious bursal disease virus (IBDV) infection, we inoculated a very virulent (vv) strain into White Leghorn chickens of inbred line W that was previously reported to experience over 24% flock mortality, and three inbred lines (15I, C.B4 and 0) that were previously reported to display no mortality. Within each experimental group, some individuals experienced more severe disease than others but line 15I birds experienced milder disease based on average clinical scores, percentage of birds with gross pathology, average bursal lesion scores and average peak bursal virus titre. RNA-Seq analysis revealed that more severe disease in line W was associated with significant up-regulation of pathways involved in inflammation, cytoskeletal regulation by Rho GTPases, nicotinic acetylcholine receptor signaling, and Wnt signaling in the bursa compared to line 15I. Primary bursal cell populations isolated from uninfected line W birds contained a significantly greater percentage of KUL01+ macrophages than cells isolated from line 15I birds (p<0.01) and, when stimulated *ex vivo* with LPS, showed more rapid up-regulation of pro-inflammatory gene expression than those from line 15I birds. We hypothesize that a more rapid induction of pro-inflammatory cytokine responses in bursal cells following IBDV infection leads to more severe disease in line W birds than in line 15I.
