## Supplementary Table 1 for "Transcriptomic analysis reveals that severity of infectious bursal disease in White Leghorn inbred chicken lines is associated with greater bursal inflammation *in vivo* and more rapid induction of pro-inflammatory responses in primary bursal cells stimulated *ex vivo*"

### Sheet: Sheet1
Name	Chromosome	Region	Max group mean	Log₂ fold change	Fold change	P-value	FDR p-value	Bonferroni	ENSEMBL
MYH1A	18	complement(458826..477172)	10.395	9.91704	966.777	1.05915e-12	7.06491e-10	2.04883e-08	ENSGALG00000037864
MYOD1	5	12395624..12398842	6.08498	9.49485	721.498	1.22791e-13	1.39721e-10	2.37526e-09	ENSGALG00000006216
TMEM182	1	135354534..135378734	3.41276	9.29445	627.925	7.22034e-12	2.84684e-09	1.3967e-07	ENSGALG00000038936
MYL3	2	complement(3512686..3549349)	7.36991	9.03472	524.472	1.83609e-12	1.07628e-09	3.55173e-08	ENSGALG00000005448
MYH1B	18	complement(499232..517534)	2.80289	8.89016	474.466	1.05814e-10	2.04686e-08	2.04686e-06	ENSGALG00000039977
LMOD2	1	complement(22419625..22425777)	5.75126	8.26184	306.946	1.56889e-10	2.69862e-08	3.03485e-06	ENSGALG00000008805
gene:ENSGALG00000028612	18	complement(645073..662693)	8.02334	8.09851	274.091	1.66533e-15	6.44285e-12	3.22142e-11	ENSGALG00000028612
ACTN2	3	complement(37710303..37774495)	15.7816	7.95479	248.102	2.79776e-14	3.86571e-11	5.41199e-10	ENSGALG00000014463
MYH1F	18	complement(407275..424203)	2.54387	7.90413	239.542	1.1256e-09	1.22324e-07	2.17736e-05	ENSGALG00000042257
gene:ENSGALG00000052907	7	15184457..15190453	0.746032	7.76243	217.133	9.19831e-12	3.35721e-09	1.77932e-07	ENSGALG00000052907
CASQ2	1	81232635..81309584	7.79453	7.63584	198.891	3.76943e-12	1.86964e-09	7.29158e-08	ENSGALG00000015018
gene:ENSGALG00000048310	7	15380511..15383363	7.26003	7.5039	181.509	3.78089e-09	3.16612e-07	7.31375e-05	ENSGALG00000048310
MYOZ1	6	16860338..16872753	4.54826	7.41358	170.494	8.51428e-09	6.05516e-07	0.0001647	ENSGALG00000005226
gene:ENSGALG00000054033	5	40114..58105	12.6426	7.33947	161.958	2.95848e-10	4.40222e-08	5.72288e-06	ENSGALG00000054033
PPP1R3A	1	26502865..26529724	0.450972	7.30729	158.385	1.76016e-08	1.10907e-06	0.000340486	ENSGALG00000009435
MYOZ2	4	complement(54775901..54793119)	13.5871	7.27961	155.375	4.25266e-11	9.79328e-09	8.22635e-07	ENSGALG00000011991
LDB3_1	6	3104861..3175701	7.60723	7.27137	154.49	7.85765e-09	5.73579e-07	0.000151998	ENSGALG00000001977
MYH1C	18	complement(609685..626955)	5.82182	7.23676	150.828	1.32919e-08	8.77536e-07	0.000257118	ENSGALG00000032404
CHRND	9	15755236..15759481	1.239	7.19887	146.918	5.28805e-09	4.14138e-07	0.000102292	ENSGALG00000007899
CSRP3	5	complement(1920626..1930635)	13.9433	6.98669	126.824	3.19582e-11	8.24266e-09	6.182e-07	ENSGALG00000004044
SMYD1	4	85957982..85980747	2.54454	6.91842	120.963	7.22039e-10	8.62168e-08	1.39671e-05	ENSGALG00000015935
MYOM2	3	complement(90705369..90802601)	2.00032	6.87737	117.57	2.86265e-09	2.58762e-07	5.53751e-05	ENSGALG00000016342
MYBPC1	1	complement(55597280..55669104)	5.91814	6.86167	116.297	4.05753e-12	1.96222e-09	7.84889e-08	ENSGALG00000012783
MYL1	7	complement(2795396..2813128)	105.844	6.74386	107.178	2.20114e-10	3.43378e-08	4.25788e-06	ENSGALG00000002907
EDCH1	25	complement(3293488..3294274)	35.7919	6.73475	106.503	1.53298e-10	2.69582e-08	2.9654e-06	ENSGALG00000032403
XIRP1	2	complement(5035589..5057115)	0.448921	6.43286	86.3943	6.82813e-10	8.25521e-08	1.32083e-05	ENSGALG00000006025
CHRNG	9	15759299..15764449	0.516501	6.42978	86.2095	2.86606e-07	1.22657e-05	0.0055441	ENSGALG00000007906
MYPN	6	11198643..11240977	0.666755	6.26152	76.7194	4.59335e-09	3.73335e-07	8.88537e-05	ENSGALG00000003925
MYOT	13	complement(15119631..15132751)	3.32487	6.25958	76.6164	5.32847e-09	4.14435e-07	0.000103074	ENSGALG00000031826
KLHL40	2	complement(2093895..2104170)	1.14379	6.15553	71.2849	3.70428e-08	2.11999e-06	0.000716555	ENSGALG00000005292
SYNPO2L	6	16818878..16849933	1.96323	6.11257	69.1938	4.83255e-09	3.86285e-07	9.34809e-05	ENSGALG00000005207
TMEM88B	21	complement(2206190..2209802)	5.07796	6.09696	68.4492	0	0	0	ENSGALG00000001534
TNNI1	26	790416..794166	11.0569	6.08144	67.7168	9.71816e-08	4.76268e-06	0.00187988	ENSGALG00000000313
KLHL31	3	88147849..88151591	0.715763	6.02669	65.1952	6.16271e-08	3.26607e-06	0.00119211	ENSGALG00000016309
gene:ENSGALG00000054196	19	complement(4954691..4955870)	6.20672	6.01921	64.858	4.19496e-07	1.6941e-05	0.00811473	ENSGALG00000054196
SRL	14	complement(13059180..13078199)	1.7158	5.87615	58.7352	1.21474e-07	5.74524e-06	0.0023498	ENSGALG00000038884
gene:ENSGALG00000050467	8	312086..313505	4.87305	5.80779	56.0168	2.50226e-09	2.32329e-07	4.84037e-05	ENSGALG00000050467
gene:ENSGALG00000016826	1	138755714..138775306	4.31104	5.768	54.4931	2.559e-08	1.52312e-06	0.000495014	ENSGALG00000016826
TNNT3	5	complement(14207186..14237040)	53.5798	5.75673	54.0691	9.80056e-10	1.08333e-07	1.89582e-05	ENSGALG00000006572
TNNC2	20	complement(10510927..10512737)	61.0101	5.7503	53.8287	2.22087e-07	9.83078e-06	0.00429605	ENSGALG00000006835
MYLK2	20	10051629..10058646	2.14233	5.54946	46.8332	2.63977e-08	1.55682e-06	0.000510638	ENSGALG00000006273
KLHL30	9	4998020..5005575	0.548934	5.51618	45.7653	8.79915e-07	3.21152e-05	0.0170211	ENSGALG00000006260
MYL10	19	complement(3899838..3920950)	10.3785	5.45681	43.9202	6.84034e-08	3.5859e-06	0.0013232	ENSGALG00000001793
MYH1D	18	complement(376311..398842)	0.250288	5.38942	41.9156	2.99732e-07	1.27709e-05	0.00579801	ENSGALG00000027323
LMOD3	12	complement(15733036..15738143)	1.10762	5.36701	41.2695	7.27549e-07	2.73815e-05	0.0140737	ENSGALG00000018946
gene:ENSGALG00000051776	7	15338261..15357212	0.0774775	5.34445	40.6293	6.0519e-07	2.34136e-05	0.0117068	ENSGALG00000051776
ANKRD1	6	complement(20474784..20483465)	21.2847	5.31375	39.774	1.27754e-07	5.96924e-06	0.00247127	ENSGALG00000006491
STAC3	33	5608899..5616086	4.42017	5.02427	32.5428	1.63759e-06	5.59675e-05	0.0316776	ENSGALG00000053625
NRAP	6	complement(28407511..28452857)	1.62404	5.0231	32.5165	7.15877e-10	8.60119e-08	1.38479e-05	ENSGALG00000008914
gene:ENSGALG00000040995	7	complement(35186646..35234514)	3.22858	4.93726	30.6381	7.78543e-09	5.72629e-07	0.000150601	ENSGALG00000040995
UNC45B	19	complement(4611887..4620704)	2.60438	4.91744	30.2202	3.02631e-09	2.71474e-07	5.8541e-05	ENSGALG00000002186
gene:ENSGALG00000026553	Z	complement(22126658..22173992)	2.13839	4.83861	28.6132	8.1933e-09	5.91576e-07	0.000158491	ENSGALG00000026553
TNNI2	5	complement(14291354..14294088)	49.8863	4.82841	28.4116	1.37582e-07	6.38221e-06	0.00266138	ENSGALG00000006591
CYP1A1	10	2898903..2902533	1.83942	4.53795	23.2305	3.7322e-07	1.53608e-05	0.00721956	ENSGALG00000001325
EEF1A2	20	complement(9001254..9014412)	30.0375	4.45556	21.9411	2.4654e-06	7.89583e-05	0.0476908	ENSGALG00000005843
gene:ENSGALG00000048064	2	131158698..131165907	11.0524	4.28138	19.4457	1.25311e-06	4.39929e-05	0.0242401	ENSGALG00000048064
PFKM	33	complement(7260322..7265353)	4.60745	4.27713	19.3885	7.81041e-07	2.89434e-05	0.0151084	ENSGALG00000033271
gene:ENSGALG00000016483	3	101650872..101662307	0.211501	4.26063	19.1681	2.63867e-08	1.55682e-06	0.000510425	ENSGALG00000016483
CAVIN4	2	88738279..88751907	6.47801	4.20095	18.3913	1.93213e-08	1.20177e-06	0.00037375	ENSGALG00000026452
TAT	11	19836052..19846702	1.68356	3.94173	15.3667	9.32715e-09	6.51351e-07	0.000180424	ENSGALG00000000893
APOBEC2	26	4710399..4718290	9.28575	3.91806	15.1166	2.03111e-06	6.73925e-05	0.0392898	ENSGALG00000003226
CATSPER2	26	260153..289532	1.70379	3.87327	14.6545	1.38996e-08	9.11439e-07	0.000268874	ENSGALG00000037744
KLHL41	7	complement(18661647..18671004)	19.0022	3.7996	13.925	2.70109e-07	1.1689e-05	0.00522498	ENSGALG00000038813
SLC5A5	28	3433225..3437733	0.511766	3.74688	13.4253	1.99313e-07	8.92479e-06	0.00385551	ENSGALG00000041932
TNNC1	12	complement(970285..981315)	10.1658	3.66395	12.6753	8.29219e-07	3.05338e-05	0.0160404	ENSGALG00000001459
ALPK3	10	complement(1343617..1375029)	1.4457	3.63003	12.3808	1.50691e-07	6.93673e-06	0.00291496	ENSGALG00000037950
gene:ENSGALG00000000901	11	19856230..19857745	4.45621	3.62942	12.3756	9.65443e-07	3.49075e-05	0.0186755	ENSGALG00000000901
MYH7B	20	complement(2590986..2616556)	10.0244	3.48201	11.1735	1.75848e-06	5.91582e-05	0.034016	ENSGALG00000030985
PLAU	6	complement(16341344..16349555)	281.247	3.08358	8.47715	4.91049e-08	2.68329e-06	0.000949884	ENSGALG00000005086
PDK4	2	complement(23905072..23914501)	28.3745	3.06856	8.38937	2.66482e-06	8.43023e-05	0.0515484	ENSGALG00000009700
STK32A	13	18677413..18699290	22.1874	3.05839	8.33044	1.35497e-09	1.42448e-07	2.62104e-05	ENSGALG00000029195
ANGPTL4	28	complement(945364..954006)	33.1908	3.0162	8.09031	3.9311e-07	1.60768e-05	0.00760433	ENSGALG00000000619
CYP3A5	14	complement(4323045..4332386)	83.0348	3.00069	8.00383	1.0385e-09	1.13496e-07	2.00888e-05	ENSGALG00000004449
gene:ENSGALG00000007406	24	5443038..5445653	4.50849	2.80144	6.97135	1.75576e-06	5.91582e-05	0.0339635	ENSGALG00000007406
IFITM1	5	1817672..1819250	993.7	2.75873	6.76802	2.73711e-06	8.63731e-05	0.0529467	ENSGALG00000004243
gene:ENSGALG00000030096	21	complement(5189649..5204441)	33.2064	2.59285	6.03288	2.04434e-08	1.25542e-06	0.000395457	ENSGALG00000030096
PTHLH	1	complement(72752038..72764874)	3.53843	2.48772	5.60893	9.87976e-08	4.80186e-06	0.00191114	ENSGALG00000017295
HPGD	4	complement(43759687..43785536)	109.269	2.48443	5.59612	2.18199e-07	9.72544e-06	0.00422084	ENSGALG00000010769
PCBP4	12	3544615..3548464	4.20369	2.40381	5.29198	1.71372e-08	1.09597e-06	0.000331502	ENSGALG00000027695
GDPD5	1	196720426..196844343	6.17591	2.38011	5.20576	1.34094e-08	8.82286e-07	0.000259392	ENSGALG00000034967
CDKL2	4	complement(34029543..34062799)	13.8049	2.29412	4.90454	5.0638e-09	3.99813e-07	9.79542e-05	ENSGALG00000010119
MYH7	19	complement(56925..70995)	5.10573	2.28997	4.89045	4.32735e-08	2.41932e-06	0.000837083	ENSGALG00000035594
PTGS1	17	9061884..9070028	12.4642	2.26203	4.79666	8.03076e-09	5.84011e-07	0.000155347	ENSGALG00000001314
CSGALNACT1	4	complement(34082296..34104242)	28.2706	2.18999	4.56303	7.44831e-08	3.84214e-06	0.0014408	ENSGALG00000010125
BARX1	12	6536825..6539305	46.7633	2.1531	4.44783	3.0378e-07	1.2915e-05	0.00587633	ENSGALG00000035557
TRIM54	3	complement(104507216..104512142)	4.49666	2.09596	4.27512	2.05327e-06	6.8011e-05	0.0397184	ENSGALG00000033203
EPHX2	3	105043160..105052107	18.0565	1.91967	3.78337	3.18384e-07	1.34179e-05	0.00615882	ENSGALG00000016567
ERBB2	27	7047943..7055207	14.0895	1.90298	3.73984	9.80256e-07	3.5377e-05	0.0189621	ENSGALG00000031529
PLCD3	27	complement(3740029..3749198)	16.2762	1.84329	3.58828	3.03134e-09	2.71474e-07	5.86383e-05	ENSGALG00000045212
SRPX	1	114302896..114343550	30.3183	1.83458	3.56668	4.45771e-07	1.79272e-05	0.00862299	ENSGALG00000043100
CPM	1	complement(35432767..35464430)	72.6574	1.74292	3.34711	2.64384e-06	8.38401e-05	0.0511425	ENSGALG00000009945
ARRDC2	28	complement(4148246..4156109)	21.6087	1.72325	3.30179	1.91915e-07	8.61346e-06	0.0037124	ENSGALG00000003527
TMEM37	7	complement(28370913..28374010)	25.9845	1.67902	3.20211	1.7882e-08	1.11807e-06	0.00034591	ENSGALG00000012111
SLC26A11	18	complement(9537931..9542135)	14.7397	1.59584	3.0227	5.48321e-07	2.16464e-05	0.0106067	ENSGALG00000007018
DHRS3	21	5314485..5343907	14.7489	1.5391	2.90612	1.18124e-06	4.19475e-05	0.0228499	ENSGALG00000030376
MGLL	12	9973818..10066081	40.366	1.4682	2.76676	1.84526e-06	6.17041e-05	0.0356947	ENSGALG00000032736
BMP5	3	87360676..87415579	10.5804	1.46731	2.76506	5.35972e-07	2.12456e-05	0.0103678	ENSGALG00000016293
