## Supplementary Table 3 for "Transcriptomic analysis reveals that severity of infectious bursal disease in White Leghorn inbred chicken lines is associated with greater bursal inflammation *in vivo* and more rapid induction of pro-inflammatory responses in primary bursal cells stimulated *ex vivo*"

### Sheet: Sheet1
Name	Chromosome	Region	Max group mean	Log₂ fold change	Fold change	P-value	FDR p-value	Bonferroni	ENSEMBL
RF00012_3	19	complement(7226298..7226511)	16.5286	8.56544	378.838	2.19258e-12	1.18111e-09	4.13389e-08	ENSGALG00000051839
GRIA4	1	complement(182497747..182719908)	1.03216	8.11311	276.879	8.88178e-16	1.11638e-12	1.67457e-11	ENSGALG00000038995
gene:ENSGALG00000050329	16	complement(2031899..2037166)	15.6264	8.05582	266.1	0	0	0	ENSGALG00000050329
gene:ENSGALG00000048781	3	56901720..56903309	8.44972	6.79326	110.911	0	0	0	ENSGALG00000048781
gene:ENSGALG00000042611	1	complement(194198..197450)	6.07945	5.70824	52.282	0	0	0	ENSGALG00000042611
HPGDS	4	complement(37170329..37196424)	7.40342	5.14327	35.3409	3.11973e-14	2.80092e-11	5.88193e-10	ENSGALG00000010402
gene:ENSGALG00000050348	11	13114652..13281703	0.343704	4.77137	27.3102	7.09173e-08	1.45334e-05	0.00133707	ENSGALG00000050348
gene:ENSGALG00000050322	Z	complement(47093873..47099824)	1.17235	4.63193	24.7941	2.38482e-09	7.32827e-07	4.49634e-05	ENSGALG00000050322
gene:ENSGALG00000035818	33	4895192..4926729	1.90685	4.55164	23.4521	0	0	0	ENSGALG00000035818
gene:ENSGALG00000049021	25	complement(3301785..3303773)	10.4923	4.25773	19.1295	2.83695e-08	6.2927e-06	0.000534879	ENSGALG00000049021
gene:ENSGALG00000045090	31	3688164..3690300	1.02085	4.20739	18.4735	1.12643e-12	6.2464e-10	2.12378e-08	ENSGALG00000045090
gene:ENSGALG00000023824	6	19996152..20008824	3.21432	4.13739	17.5986	1.02141e-14	1.01356e-11	1.92576e-10	ENSGALG00000023824
gene:ENSGALG00000048929	31	complement(4355910..4357632)	10.9889	3.97828	15.7609	2.15525e-08	5.01668e-06	0.000406351	ENSGALG00000048929
SYT1	1	39190683..39534902	1.8361	3.96141	15.5777	3.11617e-12	1.5879e-09	5.87523e-08	ENSGALG00000041094
AT2	1	complement(196989275..196990942)	1.37038	3.89289	14.8551	1.23441e-10	5.28947e-08	2.32737e-06	ENSGALG00000032614
gene:ENSGALG00000046971	30	complement(553832..556652)	0.546899	3.75868	13.5355	1.8367e-10	7.3679e-08	3.46291e-06	ENSGALG00000046971
gene:ENSGALG00000006565	15	complement(8663295..8688492)	22.3065	3.73819	13.3447	7.30903e-08	1.48177e-05	0.00137805	ENSGALG00000006565
gene:ENSGALG00000048063	16	complement(2019863..2057283)	9.46432	3.64284	12.4912	1.11022e-16	1.49515e-13	2.09321e-12	ENSGALG00000048063
ZP3	10	3088213..3090606	28.8923	3.55741	11.773	1.08691e-13	7.88176e-11	2.04926e-09	ENSGALG00000001559
gene:ENSGALG00000046820	15	complement(9123125..9128759)	2.81318	3.5277	11.533	1.57279e-07	2.82413e-05	0.00296534	ENSGALG00000046820
CATHL2	2	complement(4074457..4076222)	14.9634	3.45319	10.9525	9.24039e-13	5.44432e-10	1.74218e-08	ENSGALG00000019696
WNT11	1	195315169..195341425	0.708414	3.33469	10.0888	8.91924e-08	1.7517e-05	0.00168163	ENSGALG00000000839
DBX2	1	complement(30661406..30681723)	3.46673	3.25325	9.53512	2.03458e-09	6.39334e-07	3.836e-05	ENSGALG00000009604
ASL1	19	complement(5095412..5104199)	3.3721	3.11601	8.66988	2.6032e-08	5.84295e-06	0.000490808	ENSGALG00000002558
RF00012_1	19	complement(7224175..7224388)	16.9008	3.09694	8.556	2.8328e-09	8.21687e-07	5.34097e-05	ENSGALG00000053144
gene:ENSGALG00000053052	31	complement(5758899..5760811)	1.63634	2.5985	6.05658	1.44201e-07	2.61419e-05	0.00271876	ENSGALG00000053052
NSG1	4	78573670..78595712	6.33024	2.45384	5.47872	3.72067e-09	1.02341e-06	7.01496e-05	ENSGALG00000015010
KRT17	27	complement(7445506..7449624)	12.9179	2.42036	5.35305	2.60902e-14	2.45953e-11	4.91905e-10	ENSGALG00000051754
MMR1L1	2	complement(19463738..19494337)	0.739611	2.26565	4.8087	1.09536e-06	0.000147514	0.0206519	ENSGALG00000027765
gene:ENSGALG00000050715	15	complement(8224868..8225074)	18.8067	2.24542	4.74175	1.44519e-06	0.000191213	0.0272476	ENSGALG00000050715
NMRAL1	14	complement(13144055..13148979)	23.5225	2.1313	4.38112	2.38254e-13	1.54898e-10	4.49204e-09	ENSGALG00000029820
COLGALT2	8	complement(8110184..8142724)	12.9835	1.49499	2.81863	7.50665e-07	0.00010722	0.014153	ENSGALG00000038320
