## Supplementary Table 4 for "Transcriptomic analysis reveals that severity of infectious bursal disease in White Leghorn inbred chicken lines is associated with greater bursal inflammation *in vivo* and more rapid induction of pro-inflammatory responses in primary bursal cells stimulated *ex vivo*"

### Sheet: Sheet1
Name	Chromosome	Region	Max group mean	Log₂ fold change	Fold change	P-value	FDR p-value	Bonferroni	ENSEMBL
gene:ENSGALG00000049536	1	complement(197028549..197031106)	7.43444	-1.75149	-3.36706	1.85141e-06	0.000237459	0.0349065	ENSGALG00000049536
gene:ENSGALG00000049010	15	8238927..8239208	54.3932	-1.83486	-3.56738	3.87556e-07	6.46356e-05	0.00730698	ENSGALG00000049010
gene:ENSGALG00000052610	12	20329174..20330448	14.367	-1.9023	-3.73808	5.36817e-07	8.25966e-05	0.0101212	ENSGALG00000052610
GLYCTK	12	3396476..3408876	4.39977	-2.02049	-4.05723	9.2141e-08	1.79096e-05	0.00173723	ENSGALG00000054430
NRXN1	3	7172818..7823576	1.40618	-2.02486	-4.06954	2.08888e-07	3.68072e-05	0.00393837	ENSGALG00000009107
MTFP1	15	complement(11087868..11094901)	12.7353	-2.07631	-4.21726	6.57904e-07	9.69072e-05	0.0124041	ENSGALG00000038952
SH3PXD2A	6	complement(24766109..24990507)	2.98975	-2.07859	-4.22394	4.1846e-07	6.86056e-05	0.00788964	ENSGALG00000008293
ANKRD33B	2	complement(78183490..78221561)	3.242	-2.09512	-4.27262	1.92898e-06	0.000245737	0.0363691	ENSGALG00000038328
CD200L	1	89959483..89966753	1.61732	-2.17973	-4.53068	2.82122e-06	0.00035226	0.0531913	ENSGALG00000015395
SLC2A11	15	8308323..8317487	2.7674	-2.22203	-4.6655	3.0544e-08	6.54405e-06	0.000575877	ENSGALG00000006053
gene:ENSGALG00000048309	1	complement(142895982..142899302)	3.77373	-2.23597	-4.7108	2.2206e-08	5.10576e-06	0.000418672	ENSGALG00000048309
gene:ENSGALG00000046955	14	complement(15279994..15290828)	0.970932	-2.33681	-5.05185	9.97906e-07	0.000135356	0.0188145	ENSGALG00000046955
MYO3B	7	complement(18273898..18440953)	0.745971	-2.40048	-5.27979	9.76135e-07	0.000133363	0.0184041	ENSGALG00000009602
RALY	20	complement(1689083..1801951)	2.78269	-2.46732	-5.53015	1.47525e-10	6.04658e-08	2.78143e-06	ENSGALG00000033696
gene:ENSGALG00000054874	15	complement(8227756..8228052)	201.769	-2.47426	-5.55682	3.69704e-14	3.03061e-11	6.9704e-10	ENSGALG00000054874
PLCH1	9	23132124..23185052	0.397001	-2.5108	-5.69938	2.6839e-06	0.000337349	0.0506023	ENSGALG00000010312
CDCP2	8	complement(25496702..25500343)	4.22731	-2.5835	-5.99394	6.15029e-08	1.27426e-05	0.00115958	ENSGALG00000010752
CHADL	1	49754389..49758184	3.77097	-2.64894	-6.27206	2.30716e-07	3.99075e-05	0.00434991	ENSGALG00000011970
NECAB1	2	124557381..124612440	0.867503	-2.67822	-6.40065	1.45028e-06	0.000191213	0.0273435	ENSGALG00000029509
gene:ENSGALG00000005421	14	6525004..6528361	1.18177	-2.7289	-6.62949	1.14342e-07	2.15579e-05	0.00215579	ENSGALG00000005421
PTPRZ1	1	complement(23044093..23176470)	0.564075	-2.73126	-6.64036	1.48942e-08	3.60019e-06	0.000280815	ENSGALG00000040114
gene:ENSGALG00000046754	23	29117..31802	1.06762	-2.76653	-6.80469	5.06927e-07	7.96467e-05	0.00955761	ENSGALG00000046754
gene:ENSGALG00000047905	1	195191292..195197515	0.526483	-2.83985	-7.15947	3.90817e-07	6.46356e-05	0.00736846	ENSGALG00000047905
gene:ENSGALG00000052423	25	1387593..1393214	0.593064	-2.9119	-7.52608	4.45676e-07	7.24099e-05	0.00840277	ENSGALG00000052423
gene:ENSGALG00000011930	1	complement(76409969..76447113)	36.1086	-2.94442	-7.69765	1.57158e-08	3.70382e-06	0.000296306	ENSGALG00000011930
ARL8BL	1	complement(22204054..22231720)	16.8508	-3.05172	-8.29199	3.44169e-14	2.94953e-11	6.48896e-10	ENSGALG00000031527
gene:ENSGALG00000053987	2	complement(124482268..124500607)	0.256101	-3.0535	-8.30221	2.07964e-06	0.000263152	0.0392096	ENSGALG00000053987
NRXN3	5	39775061..40667438	0.142298	-3.15479	-8.90605	1.36352e-07	2.52037e-05	0.00257078	ENSGALG00000027255
DPYSL4	6	35825229..35837369	37.7248	-3.17406	-9.02585	0	0	0	ENSGALG00000010490
PDLIM3	4	complement(61062031..61084516)	33.0366	-3.30868	-9.90859	9.1841e-07	0.000127321	0.0173157	ENSGALG00000013414
UNC79	5	45340638..45435097	0.659749	-3.44164	-10.8651	7.26086e-14	5.70401e-11	1.36896e-09	ENSGALG00000010874
BG8	16	2283023..2395890	8.69071	-3.45312	-10.952	3.9968e-15	4.18643e-12	7.53557e-11	ENSGALG00000049461
gene:ENSGALG00000028457	7	complement(30490902..30497261)	0.178776	-3.4611	-11.0127	7.67122e-08	1.53547e-05	0.00144633	ENSGALG00000028457
gene:ENSGALG00000026875	21	2851243..2855925	0.397002	-3.56913	-11.869	1.54118e-08	3.67816e-06	0.000290574	ENSGALG00000026875
gene:ENSGALG00000042575	31	4029642..4030830	1.71836	-3.56938	-11.8711	1.25372e-09	4.221e-07	2.36376e-05	ENSGALG00000042575
IMPG2	1	complement(86333855..86382748)	2.31487	-3.59362	-12.0722	3.53511e-11	1.58693e-08	6.66509e-07	ENSGALG00000015322
ENO4	6	29917122..29935121	0.801183	-3.71713	-13.1513	5.60396e-12	2.70916e-09	1.05657e-07	ENSGALG00000009254
KLHL41	7	complement(18661647..18671004)	16.6223	-3.80995	-14.0252	4.49346e-07	7.24099e-05	0.00847196	ENSGALG00000038813
CAMK4	Z	complement(46616371..46782893)	0.360203	-3.81655	-14.0895	8.92947e-09	2.24475e-06	0.000168356	ENSGALG00000000244
ACTA1	3	complement(40087452..40090517)	273.289	-3.90307	-14.9604	1.42037e-06	0.000189926	0.0267796	ENSGALG00000011086
gene:ENSGALG00000049440	31	complement(2423246..2423545)	5.09698	-3.92955	-15.2374	1.39293e-07	2.54973e-05	0.00262622	ENSGALG00000049440
CATSPER2	26	260153..289532	1.4095	-3.93106	-15.2534	9.51837e-07	0.000130992	0.0179459	ENSGALG00000037744
APOBEC2	26	4710399..4718290	5.7915	-3.981	-15.7907	7.7368e-08	1.53547e-05	0.0014587	ENSGALG00000003226
gene:ENSGALG00000053477	31	complement(2408422..2408724)	1.47579	-4.00665	-16.074	1.23048e-07	2.29698e-05	0.00231995	ENSGALG00000053477
gene:ENSGALG00000050116	18	complement(4128173..4131764)	2.05338	-4.03233	-16.3626	1.9205e-09	6.24294e-07	3.62091e-05	ENSGALG00000050116
MPZ	25	3913006..3917776	1.18499	-4.14771	-17.7249	7.44734e-07	0.000107185	0.0140412	ENSGALG00000030372
PFKM	33	complement(7260322..7265353)	3.67217	-4.24727	-18.9914	6.16241e-07	9.22112e-05	0.0116186	ENSGALG00000033271
RPL3L	14	complement(6528969..6536325)	0.920539	-4.29274	-19.5994	1.67038e-07	2.97106e-05	0.00314933	ENSGALG00000005458
gene:ENSGALG00000051312	2	complement(148318571..148320313)	41.0974	-4.31243	-19.8687	4.99644e-10	1.77741e-07	9.42028e-06	ENSGALG00000051312
SMPX	1	120533946..120578001	3.13478	-4.31793	-19.9447	9.4529e-08	1.81862e-05	0.00178225	ENSGALG00000019157
CAVIN4	2	88738279..88751907	4.82759	-4.34098	-20.2659	2.18273e-07	3.81048e-05	0.00411532	ENSGALG00000026452
gene:ENSGALG00000053734	31	complement(4443603..4457497)	7.08496	-4.34126	-20.2698	2.81664e-13	1.77016e-10	5.31049e-09	ENSGALG00000053734
gene:ENSGALG00000044439	31	complement(4299222..4300048)	0.751465	-4.39011	-20.9679	6.0513e-07	9.1273e-05	0.0114091	ENSGALG00000044439
TRPM2	9	complement(5367515..5380854)	0.576025	-4.47168	-22.1876	0	0	0	ENSGALG00000005631
gene:ENSGALG00000041906	3	complement(33963055..33965873)	0.81033	-4.49738	-22.5864	3.4317e-13	2.08714e-10	6.47013e-09	ENSGALG00000041906
NRAP	6	complement(28407511..28452857)	1.28483	-4.51347	-22.8397	6.69104e-07	9.77929e-05	0.0126153	ENSGALG00000008914
CCNA1	1	complement(173950858..173956539)	1.42617	-4.52579	-23.0355	1.04117e-12	5.94853e-10	1.96302e-08	ENSGALG00000017052
ADAMTS20	1	complement(30046660..30129302)	0.267208	-4.57456	-23.8276	5.43226e-07	8.25966e-05	0.010242	ENSGALG00000009572
gene:ENSGALG00000048064	2	131158698..131165907	10.5496	-4.62939	-24.7506	5.00151e-07	7.92425e-05	0.00942985	ENSGALG00000048064
ACTC1	5	32480478..32485436	2.77026	-4.64099	-24.9504	5.2578e-07	8.19261e-05	0.00991305	ENSGALG00000009844
STMN2	2	120607154..120640534	6.9338	-4.78781	-27.6232	1.33227e-15	1.47756e-12	2.51186e-11	ENSGALG00000039690
CLDN18	9	complement(4296019..4304376)	0.11877	-4.82825	-28.4085	1.77251e-06	0.000228896	0.0334188	ENSGALG00000006593
TRAPPC3L	3	63834724..63863461	2.17299	-4.84601	-28.7603	1.18494e-10	5.19556e-08	2.23409e-06	ENSGALG00000028539
SLN	1	181822186..181824109	4.35735	-4.86419	-29.1251	1.77108e-06	0.000228896	0.0333919	ENSGALG00000017168
gene:ENSGALG00000054604	23	complement(6144924..6147350)	1.92374	-4.90261	-29.9111	2.48264e-08	5.63948e-06	0.000468077	ENSGALG00000054604
TNNI2	5	complement(14291354..14294088)	41.8931	-5.05577	-33.2612	8.21561e-09	2.0932e-06	0.000154897	ENSGALG00000006591
CYP1A1	10	2898903..2902533	1.88559	-5.05736	-33.298	5.4198e-08	1.13539e-05	0.00102185	ENSGALG00000001325
gene:ENSGALG00000026553	Z	complement(22126658..22173992)	1.91377	-5.05929	-33.3426	2.50329e-09	7.37453e-07	4.7197e-05	ENSGALG00000026553
gene:ENSGALG00000050287	3	55944935..55958921	0.464005	-5.09233	-34.1149	1.48992e-06	0.000195076	0.0280909	ENSGALG00000050287
gene:ENSGALG00000042684	16	complement(1991627..1993010)	0.772152	-5.17935	-36.2359	2.7526e-07	4.71795e-05	0.00518975	ENSGALG00000042684
gene:ENSGALG00000040995	7	complement(35186646..35234514)	3.00601	-5.41912	-42.7874	2.04455e-11	9.40195e-09	3.8548e-07	ENSGALG00000040995
SYNPO2L	6	16818878..16849933	1.75627	-5.4839	-44.7527	1.0488e-07	1.99738e-05	0.00197741	ENSGALG00000005207
TNNI1	26	790416..794166	6.40066	-5.56497	-47.3394	7.39977e-07	0.000107185	0.0139515	ENSGALG00000000313
UNC45B	19	complement(4611887..4620704)	1.85595	-5.5864	-48.0478	7.85063e-07	0.00011129	0.0148016	ENSGALG00000002186
gene:ENSGALG00000051538	4	complement(60068450..60070516)	6.35297	-5.64506	-50.0419	0	0	0	ENSGALG00000051538
gene:ENSGALG00000051660	4	complement(91286263..91300812)	12.9136	-5.64919	-50.1853	0	0	0	ENSGALG00000051660
TNNC2	20	complement(10510927..10512737)	52.0734	-5.68164	-51.3266	1.08408e-09	3.71623e-07	2.04393e-05	ENSGALG00000006835
SRL	14	complement(13059180..13078199)	1.34939	-5.79678	-55.5911	1.0224e-08	2.53636e-06	0.000192764	ENSGALG00000038884
ANKRD1	6	complement(20474784..20483465)	21.0838	-5.82017	-56.4998	1.46541e-11	6.90719e-09	2.76288e-07	ENSGALG00000006491
gene:ENSGALG00000054998	4	complement(60065472..60068429)	6.57562	-5.86037	-58.0961	0	0	0	ENSGALG00000054998
STAC3	33	5608899..5616086	3.94968	-5.95781	-62.1553	3.74537e-09	1.02341e-06	7.06152e-05	ENSGALG00000053625
gene:ENSGALG00000050467	8	312086..313505	3.67254	-6.11954	-69.529	7.93605e-09	2.04967e-06	0.000149626	ENSGALG00000050467
gene:ENSGALG00000049229	16	complement(2453872..2456216)	2.8381	-6.17534	-72.2708	0	0	0	ENSGALG00000049229
MYOT	13	complement(15119631..15132751)	2.43575	-6.26435	-76.8698	1.16347e-08	2.84885e-06	0.000219362	ENSGALG00000031826
MYLK2	20	10051629..10058646	1.65745	-6.44568	-87.1652	2.40985e-09	7.32827e-07	4.54353e-05	ENSGALG00000006273
KLHL40	2	complement(2093895..2104170)	0.925004	-6.55343	-93.9243	8.9759e-07	0.000125357	0.0169232	ENSGALG00000005292
gene:ENSGALG00000046912	4	complement(9862..16360)	2.95	-6.65816	-100.996	0	0	0	ENSGALG00000046912
MYOZ2	4	complement(54775901..54793119)	10.4372	-6.77269	-109.341	6.41908e-07	9.52955e-05	0.0121025	ENSGALG00000011991
TNNT3	5	complement(14207186..14237040)	47.1245	-6.85587	-115.831	1.33227e-15	1.47756e-12	2.51186e-11	ENSGALG00000006572
MYPN	6	11198643..11240977	0.563925	-6.90978	-120.241	3.00741e-08	6.51744e-06	0.000567018	ENSGALG00000003925
SMYD1	4	85957982..85980747	2.20401	-6.9256	-121.566	6.84897e-10	2.39131e-07	1.29131e-05	ENSGALG00000015935
ACTN2	3	complement(37710303..37774495)	14.5382	-6.93797	-122.613	3.03779e-12	1.5879e-09	5.72745e-08	ENSGALG00000014463
EDCH1	25	complement(3293488..3294274)	33.9372	-6.95641	-124.191	3.63391e-07	6.11729e-05	0.00685137	ENSGALG00000032403
MYOM2	3	complement(90705369..90802601)	1.67628	-6.98151	-126.37	7.00113e-09	1.83332e-06	0.000131999	ENSGALG00000016342
KLHL31	3	88147849..88151591	0.606779	-6.98928	-127.052	8.19095e-07	0.000115248	0.0154432	ENSGALG00000016309
MYL1	7	complement(2795396..2813128)	90.2751	-7.09118	-136.351	5.41964e-09	1.43918e-06	0.000102182	ENSGALG00000002907
CASQ2	1	81232635..81309584	6.46932	-7.1325	-140.313	2.57786e-10	9.72061e-08	4.8603e-06	ENSGALG00000015018
MYBPC1	1	complement(55597280..55669104)	4.98061	-7.13594	-140.647	2.20381e-10	8.47973e-08	4.15507e-06	ENSGALG00000012783
gene:ENSGALG00000051776	7	15338261..15357212	0.0773315	-7.22252	-149.347	4.97607e-07	7.92425e-05	0.00938188	ENSGALG00000051776
EEF1A2	20	complement(9001254..9014412)	25.7741	-7.27942	-155.355	1.08358e-13	7.88176e-11	2.04298e-09	ENSGALG00000005843
MYOZ1	6	16860338..16872753	3.59588	-7.32946	-160.837	3.34842e-08	7.09339e-06	0.000631311	ENSGALG00000005226
gene:ENSGALG00000052907	7	15184457..15190453	0.682729	-7.34308	-162.363	3.42742e-09	9.79099e-07	6.46205e-05	ENSGALG00000052907
CSRP3	5	complement(1920626..1930635)	9.6883	-7.35006	-163.15	3.73707e-09	1.02341e-06	7.04587e-05	ENSGALG00000004044
MYL10	19	complement(3899838..3920950)	8.44166	-7.38443	-167.084	1.26647e-10	5.30621e-08	2.38779e-06	ENSGALG00000001793
CHRND	9	15755236..15759481	0.988014	-7.45471	-175.425	5.41602e-07	8.25966e-05	0.0102114	ENSGALG00000007899
gene:ENSGALG00000028612	18	complement(645073..662693)	6.16649	-7.74473	-214.484	1.47771e-13	9.95024e-11	2.78607e-09	ENSGALG00000028612
MYH1F	18	complement(407275..424203)	2.42944	-8.04068	-263.321	5.29951e-09	1.42739e-06	9.9917e-05	ENSGALG00000042257
gene:ENSGALG00000048310	7	15380511..15383363	6.99534	-8.05565	-266.068	2.93434e-10	1.08479e-07	5.53241e-06	ENSGALG00000048310
MYH1C	18	complement(609685..626955)	4.10405	-8.07724	-270.079	4.49474e-12	2.2301e-09	8.47438e-08	ENSGALG00000032404
LDB3_1	6	3104861..3175701	5.50612	-8.41988	-342.48	1.98597e-09	6.34637e-07	3.74436e-05	ENSGALG00000001977
gene:ENSGALG00000054196	19	complement(4954691..4955870)	1.66576	-8.42205	-342.997	3.44329e-07	5.84862e-05	0.00649197	ENSGALG00000054196
MYOD1	5	12395624..12398842	5.21456	-8.60399	-389.099	2.49778e-09	7.37453e-07	4.70931e-05	ENSGALG00000006216
gene:ENSGALG00000054033	5	40114..58105	11.4135	-8.71108	-419.078	0	0	0	ENSGALG00000054033
LMOD2	1	complement(22419625..22425777)	4.83517	-8.78471	-441.022	1.63787e-09	5.41762e-07	3.08804e-05	ENSGALG00000008805
gene:ENSGALG00000033498	5	16172352..16180740	26.5123	-9.25769	-612.128	0	0	0	ENSGALG00000033498
MYH1B	18	complement(499232..517534)	1.87274	-9.48306	-715.624	4.26247e-10	1.54547e-07	8.03646e-06	ENSGALG00000039977
TMEM182	1	135354534..135378734	2.96752	-9.56744	-758.727	2.94586e-08	6.45828e-06	0.000555412	ENSGALG00000038936
MYL3	2	complement(3512686..3549349)	5.3923	-9.68734	-824.481	1.90267e-10	7.47353e-08	3.58729e-06	ENSGALG00000005448
MYH1A	18	complement(458826..477172)	10.0452	-10.6343	-1589.47	1.35447e-13	9.45823e-11	2.55372e-09	ENSGALG00000037864
